# Multi-omics framework to reveal the molecular determinants of fermentation performance in wine yeast populations

**DOI:** 10.1101/2023.12.02.569693

**Authors:** Miguel de Celis, Javier Ruiz, Belen Benitez-Dominguez, Javier Vicente, Sandra Tomasi, Sergio Izquierdo-Gea, Nicolás Rozés, Candela Ruiz-de-Vila, Jordi Gombau, Fernando Zamora, Alicia Barroso, Laura C. Terron-Camero, Eduardo Andres-Leon, Antonio Santos, Ignacio Belda

## Abstract

**Background:** Connecting the composition and function of industrial microbiomes is a major aspiration in microbial biotechnology. Here, we address this question in wine fermentation, a model system where the diversity and functioning of fermenting yeast species is determinant of the flavor and quality of the resulting wines.

**Results:** First, we surveyed yeast communities associated with grape musts collected across wine appellations, revealing the importance of environmental (i.e., biogeography) and anthropic factors (i.e., farming system) in shaping community composition and structure. Then, we assayed the fermenting yeast communities in synthetic grape must under common winemaking conditions. The dominating yeast species defines the fermentation performance and metabolite profile of the resulting wines, and it is determined by the initial fungal community composition rather than the imposed fermentation conditions. Yeast dominance also had a more pronounced impact on wine meta-transcriptome than fermentation conditions. We unveiled yeast-specific transcriptomic profiles, leveraging different molecular functioning strategies in wine fermentation environments. We further studied the orthologs responsible for metabolite production, revealing modules associated with the dominance of specific yeast species. This emphasizes the unique contributions of yeast species to wine flavor, here summarized in an array of orthologs that defines the individual contribution of yeast species to wine ecosystem functioning.

**Conclusions:** Our study bridges the gap between yeast community composition and wine metabolite production, providing insights to harness diverse yeast functionalities with the final aim to producing tailored high-quality wines.
