## Additional file 1 for "Multi-omics framework to reveal the molecular determinants of fermentation performance in wine yeast populations"

### Sheet: sample_GM
Sequencing ID	Region	Origin	Farming	Condition	Time	Latitude	Longitude	Variety	Must Density	pH	Sugars	Glycerol	Ethanol	Ammonia	PAN	Lactic acid	Malic acid	Acetic acid	Tartaric acid	Citric acid	Succinic acid	Ethyl,acetate	Fusel alcohol acetates	Fusel alcohols	EEFA	SCFA	MCFA
ITS-60	La Mancha	LM	CONV	Control	Initial	39.1832	-2.16989	Tempranillo	1088	3.54	198.7	0	NA	24	40	0	2.48	0	NA	NA	NA	NA	NA	NA	NA	NA	NA
ITS-78	La Mancha	LM	CONV	18C	Initial	39.1832	-2.16989	Tempranillo	1088	3.54	229.79	0	NA	25	45	0	2.69	0	NA	NA	NA	NA	NA	NA	NA	NA	NA
ITS-96	La Mancha	LM	CONV	NH4	Initial	39.1832	-2.16989	Tempranillo	1088	3.54	227.07	0	NA	NA	62	0	2.41	0	NA	NA	NA	NA	NA	NA	NA	NA	NA
ITS-114	La Mancha	LM	CONV	SO2	Initial	39.1832	-2.16989	Tempranillo	1088	3.54	200.96	0	NA	20	40	0	2.81	0	NA	NA	NA	NA	NA	NA	NA	NA	NA
ITS-59	La Mancha	LM	ECO	Control	Initial	39.0944	-2.3329	Tempranillo	1103	3.8	227.74	0	NA	58	93	0	2.1	0	NA	NA	NA	NA	NA	NA	NA	NA	NA
ITS-77	La Mancha	LM	ECO	18C	Initial	39.0944	-2.3329	Tempranillo	1103	3.8	266.21	0	NA	63	101	0	2.21	0	NA	NA	NA	NA	NA	NA	NA	NA	NA
ITS-95	La Mancha	LM	ECO	NH4	Initial	39.0944	-2.3329	Tempranillo	1103	3.8	269.91	0	NA	NA	109	0	2.13	0	NA	NA	NA	NA	NA	NA	NA	NA	NA
ITS-113	La Mancha	LM	ECO	SO2	Initial	39.0944	-2.3329	Tempranillo	1103	3.8	245.96	0	NA	58	92	0	2.17	0	NA	NA	NA	NA	NA	NA	NA	NA	NA
ITS-58	Madrid	M	CONV	Control	Initial	40.0997	-3.39033	Tempranillo	1111	3.74	254.29	0	NA	77	95	0	1.62	0	NA	NA	NA	NA	NA	NA	NA	NA	NA
ITS-76	Madrid	M	CONV	18C	Initial	40.0997	-3.39033	Tempranillo	1111	3.74	248.97	0	NA	45	96	0	1.44	0	NA	NA	NA	NA	NA	NA	NA	NA	NA
ITS-94	Madrid	M	CONV	NH4	Initial	40.0997	-3.39033	Tempranillo	1111	3.74	273.83	0	NA	NA	121	0	1.5	0	NA	NA	NA	NA	NA	NA	NA	NA	NA
ITS-112	Madrid	M	CONV	SO2	Initial	40.0997	-3.39033	Tempranillo	1111	3.74	251.16	0	NA	46	97	0	1.4	0	NA	NA	NA	NA	NA	NA	NA	NA	NA
ITS-57	Madrid	M	ECO	Control	Initial	40.1161	-3.37238	Tempranillo	1107	3.51	259.86	0	NA	55	70	0	1.05	0	NA	NA	NA	NA	NA	NA	NA	NA	NA
ITS-75	Madrid	M	ECO	18C	Initial	40.1161	-3.37238	Tempranillo	1107	3.51	251.43	0	NA	60	72	0	1.05	0	NA	NA	NA	NA	NA	NA	NA	NA	NA
ITS-93	Madrid	M	ECO	NH4	Initial	40.1161	-3.37238	Tempranillo	1107	3.51	271.9	0	NA	NA	98	0	1.09	0	NA	NA	NA	NA	NA	NA	NA	NA	NA
ITS-111	Madrid	M	ECO	SO2	Initial	40.1161	-3.37238	Tempranillo	1107	3.51	263.37	0	NA	59	73	0	1.07	0	NA	NA	NA	NA	NA	NA	NA	NA	NA
ITS-64	Rioja	R1	CONV	Control	Initial	42.1389	-1.88431	Tempranillo	1092	3.44	236.01	0	NA	65	74	0	1.24	0	NA	NA	NA	NA	NA	NA	NA	NA	NA
ITS-82	Rioja	R1	CONV	18C	Initial	42.1389	-1.88431	Tempranillo	1092	3.44	241.85	0	NA	63	75	0	1.18	0	NA	NA	NA	NA	NA	NA	NA	NA	NA
ITS-100	Rioja	R1	CONV	NH4	Initial	42.1389	-1.88431	Tempranillo	1092	3.44	218.26	0	NA	NA	98	0	1.09	0	NA	NA	NA	NA	NA	NA	NA	NA	NA
ITS-118	Rioja	R1	CONV	SO2	Initial	42.1389	-1.88431	Tempranillo	1092	3.44	234.5	0	NA	64	76	0	1.17	0	NA	NA	NA	NA	NA	NA	NA	NA	NA
ITS-63	Rioja	R1	ECO	Control	Initial	42.1353	-1.87112	Tempranillo	1095	3.48	242.36	0	NA	16	41	0	2.37	0	NA	NA	NA	NA	NA	NA	NA	NA	NA
ITS-81	Rioja	R1	ECO	18C	Initial	42.1353	-1.87112	Tempranillo	1095	3.48	245.46	0	NA	18	42	0	2.37	0	NA	NA	NA	NA	NA	NA	NA	NA	NA
ITS-99	Rioja	R1	ECO	NH4	Initial	42.1353	-1.87112	Tempranillo	1095	3.48	230.35	0	NA	NA	59	0	2.38	0	NA	NA	NA	NA	NA	NA	NA	NA	NA
ITS-117	Rioja	R1	ECO	SO2	Initial	42.1353	-1.87112	Tempranillo	1095	3.48	242.02	0	NA	15	42	0	2.35	0	NA	NA	NA	NA	NA	NA	NA	NA	NA
ITS-66	Rioja	R2	CONV	Control	Initial	42.1406	-1.87815	Tempranillo	1097	3.52	250.76	0	NA	35	54	0	1.87	0	NA	NA	NA	NA	NA	NA	NA	NA	NA
ITS-84	Rioja	R2	CONV	18C	Initial	42.1406	-1.87815	Tempranillo	1097	3.52	248.4	0	NA	36	53	0	1.76	0	NA	NA	NA	NA	NA	NA	NA	NA	NA
ITS-102	Rioja	R2	CONV	NH4	Initial	42.1406	-1.87815	Tempranillo	1097	3.52	227.08	0	NA	NA	75	0	1.96	0	NA	NA	NA	NA	NA	NA	NA	NA	NA
ITS-120	Rioja	R2	CONV	SO2	Initial	42.1406	-1.87815	Tempranillo	1097	3.52	243.18	0	NA	39	55	0	2.08	0	NA	NA	NA	NA	NA	NA	NA	NA	NA
ITS-65	Rioja	R2	ECO	Control	Initial	42.141	-1.8794	Tempranillo	1099	3.57	245.52	0	NA	7	34	0	1.5	0	NA	NA	NA	NA	NA	NA	NA	NA	NA
ITS-83	Rioja	R2	ECO	18C	Initial	42.141	-1.8794	Tempranillo	1099	3.57	263.95	0	NA	13	35	0	1.48	0	NA	NA	NA	NA	NA	NA	NA	NA	NA
ITS-101	Rioja	R2	ECO	NH4	Initial	42.141	-1.8794	Tempranillo	1099	3.57	238.08	0	NA	NA	51	0	1.61	0	NA	NA	NA	NA	NA	NA	NA	NA	NA
ITS-119	Rioja	R2	ECO	SO2	Initial	42.141	-1.8794	Tempranillo	1099	3.57	249.16	0	NA	18	34	0	1.5	0	NA	NA	NA	NA	NA	NA	NA	NA	NA
ITS-68	Rioja	R3A	CONV	Control	Initial	42.1399	-1.88165	Tempranillo	1098	3.68	254.82	0	NA	16	49	0	2.17	0	NA	NA	NA	NA	NA	NA	NA	NA	NA
ITS-86	Rioja	R3A	CONV	18C	Initial	42.1399	-1.88165	Tempranillo	1098	3.68	246.38	0	NA	22	47	0	2.19	0	NA	NA	NA	NA	NA	NA	NA	NA	NA
ITS-104	Rioja	R3A	CONV	NH4	Initial	42.1399	-1.88165	Tempranillo	1098	3.68	233.44	0	NA	NA	67	0	2.34	0	NA	NA	NA	NA	NA	NA	NA	NA	NA
ITS-122	Rioja	R3A	CONV	SO2	Initial	42.1399	-1.88165	Tempranillo	1098	3.68	243.84	0	NA	23	48	0	2.41	0	NA	NA	NA	NA	NA	NA	NA	NA	NA
ITS-67	Rioja	R3A	ECO	Control	Initial	42.1234	-1.88446	Tempranillo	1096	3.51	245.12	0	NA	36	47	0	1.86	0	NA	NA	NA	NA	NA	NA	NA	NA	NA
ITS-85	Rioja	R3A	ECO	18C	Initial	42.1234	-1.88446	Tempranillo	1096	3.51	247.39	0	NA	40	51	0	2.05	0	NA	NA	NA	NA	NA	NA	NA	NA	NA
ITS-103	Rioja	R3A	ECO	NH4	Initial	42.1234	-1.88446	Tempranillo	1096	3.51	217.63	0	NA	NA	67	0	1.94	0	NA	NA	NA	NA	NA	NA	NA	NA	NA
ITS-121	Rioja	R3A	ECO	SO2	Initial	42.1234	-1.88446	Tempranillo	1096	3.51	242.18	0	NA	40	49	0	1.91	0	NA	NA	NA	NA	NA	NA	NA	NA	NA
ITS-70	Rioja	R3B	CONV	Control	Initial	42.14	-1.88213	Tempranillo	1094	3.52	235.45	0	NA	34	51	0	1.86	0	NA	NA	NA	NA	NA	NA	NA	NA	NA
ITS-88	Rioja	R3B	CONV	18C	Initial	42.14	-1.88213	Tempranillo	1094	3.52	238.13	0	NA	42	50	0	1.64	0	NA	NA	NA	NA	NA	NA	NA	NA	NA
ITS-106	Rioja	R3B	CONV	NH4	Initial	42.14	-1.88213	Tempranillo	1094	3.52	219.21	0	NA	NA	69	0	1.75	0	NA	NA	NA	NA	NA	NA	NA	NA	NA
ITS-124	Rioja	R3B	CONV	SO2	Initial	42.14	-1.88213	Tempranillo	1094	3.52	235.71	0	NA	35	53	0	1.71	0	NA	NA	NA	NA	NA	NA	NA	NA	NA
ITS-69	Rioja	R3B	ECO	Control	Initial	42.1223	-1.88562	Tempranillo	1094	3.47	243.58	0	NA	16	28	0	1.71	0	NA	NA	NA	NA	NA	NA	NA	NA	NA
ITS-87	Rioja	R3B	ECO	18C	Initial	42.1223	-1.88562	Tempranillo	1094	3.47	232.69	0	NA	9	30	0	1.88	0	NA	NA	NA	NA	NA	NA	NA	NA	NA
ITS-105	Rioja	R3B	ECO	NH4	Initial	42.1223	-1.88562	Tempranillo	1094	3.47	214.45	0	NA	NA	87	0	1.88	0	NA	NA	NA	NA	NA	NA	NA	NA	NA
ITS-123	Rioja	R3B	ECO	SO2	Initial	42.1223	-1.88562	Tempranillo	1094	3.47	234.13	0	NA	14	31	0	1.9	0	NA	NA	NA	NA	NA	NA	NA	NA	NA
ITS-72	Rioja	R3C	CONV	Control	Initial	42.14	-1.88247	Tempranillo	1098	3.65	244.82	0	NA	9	41	0	1.69	0	NA	NA	NA	NA	NA	NA	NA	NA	NA
ITS-90	Rioja	R3C	CONV	18C	Initial	42.14	-1.88247	Tempranillo	1098	3.65	242.17	0	NA	36	46	0	1.86	0	NA	NA	NA	NA	NA	NA	NA	NA	NA
ITS-108	Rioja	R3C	CONV	NH4	Initial	42.14	-1.88247	Tempranillo	1098	3.65	226.04	0	NA	NA	68	0	1.99	0	NA	NA	NA	NA	NA	NA	NA	NA	NA
ITS-126	Rioja	R3C	CONV	SO2	Initial	42.14	-1.88247	Tempranillo	1098	3.65	238.85	0	NA	20	48	0	1.91	0	NA	NA	NA	NA	NA	NA	NA	NA	NA
ITS-71	Rioja	R3C	ECO	Control	Initial	42.1229	-1.88668	Tempranillo	1098	3.57	245.57	0	NA	9	37	0	1.61	0	NA	NA	NA	NA	NA	NA	NA	NA	NA
ITS-89	Rioja	R3C	ECO	18C	Initial	42.1229	-1.88668	Tempranillo	1098	3.57	249.73	0	NA	30	44	0	1.74	0	NA	NA	NA	NA	NA	NA	NA	NA	NA
ITS-107	Rioja	R3C	ECO	NH4	Initial	42.1229	-1.88668	Tempranillo	1098	3.57	237.62	0	NA	NA	58	0	1.71	0	NA	NA	NA	NA	NA	NA	NA	NA	NA
ITS-125	Rioja	R3C	ECO	SO2	Initial	42.1229	-1.88668	Tempranillo	1098	3.57	246.46	0	NA	5	38	0	1.83	0	NA	NA	NA	NA	NA	NA	NA	NA	NA
ITS-56	Ribera del Guadiana	RdG	CONV	Control	Initial	38.7717	-6.12718	Garnacha	1091	3.45	235.91	0	NA	162	168	0	0.43	0	NA	NA	NA	NA	NA	NA	NA	NA	NA
ITS-74	Ribera del Guadiana	RdG	CONV	18C	Initial	38.7717	-6.12718	Garnacha	1091	3.45	232.54	0	NA	186	172	0	0.48	0	NA	NA	NA	NA	NA	NA	NA	NA	NA
ITS-92	Ribera del Guadiana	RdG	CONV	NH4	Initial	38.7717	-6.12718	Garnacha	1091	3.45	217.57	0	NA	NA	220	0	0.47	0	NA	NA	NA	NA	NA	NA	NA	NA	NA
ITS-110	Ribera del Guadiana	RdG	CONV	SO2	Initial	38.7717	-6.12718	Garnacha	1091	3.45	226.03	0	NA	161	169	0	0.46	0	NA	NA	NA	NA	NA	NA	NA	NA	NA
ITS-55	Ribera del Guadiana	RdG	ECO	Control	Initial	38.7878	-6.14729	Tempranillo	1096	3.91	243.03	0	NA	20	68	0	1.92	0	NA	NA	NA	NA	NA	NA	NA	NA	NA
ITS-73	Ribera del Guadiana	RdG	ECO	18C	Initial	38.7878	-6.14729	Tempranillo	1096	3.91	248.17	0	NA	14	70	0	1.97	0	NA	NA	NA	NA	NA	NA	NA	NA	NA
ITS-91	Ribera del Guadiana	RdG	ECO	NH4	Initial	38.7878	-6.14729	Tempranillo	1096	3.91	234.13	0	NA	NA	115	0	2.06	0	NA	NA	NA	NA	NA	NA	NA	NA	NA
ITS-109	Ribera del Guadiana	RdG	ECO	SO2	Initial	38.7878	-6.14729	Tempranillo	1096	3.91	247.86	0	NA	14	71	0	1.98	0	NA	NA	NA	NA	NA	NA	NA	NA	NA
ITS-62	Valdepeñas	VLP	CONV	Control	Initial	38.8151	-3.39101	Tempranillo	1084	3.79	190.39	0	NA	45	110	0	1.52	0	NA	NA	NA	NA	NA	NA	NA	NA	NA
ITS-80	Valdepeñas	VLP	CONV	18C	Initial	38.8151	-3.39101	Tempranillo	1084	3.79	191.2	0	NA	41	106	0	1.47	0	NA	NA	NA	NA	NA	NA	NA	NA	NA
ITS-98	Valdepeñas	VLP	CONV	NH4	Initial	38.8151	-3.39101	Tempranillo	1084	3.79	193.94	0	NA	NA	127	0	1.51	0	NA	NA	NA	NA	NA	NA	NA	NA	NA
ITS-116	Valdepeñas	VLP	CONV	SO2	Initial	38.8151	-3.39101	Tempranillo	1084	3.79	205.61	0	NA	42	107	0	1.49	0	NA	NA	NA	NA	NA	NA	NA	NA	NA
ITS-61	Valdepeñas	VLP	ECO	Control	Initial	38.8156	-3.39086	Tempranillo	1094	3.78	224.78	0	NA	60	129	0	1.15	0	NA	NA	NA	NA	NA	NA	NA	NA	NA
ITS-79	Valdepeñas	VLP	ECO	18C	Initial	38.8156	-3.39086	Tempranillo	1094	3.78	237.14	0	NA	56	124	0	1.27	0	NA	NA	NA	NA	NA	NA	NA	NA	NA
ITS-97	Valdepeñas	VLP	ECO	NH4	Initial	38.8156	-3.39086	Tempranillo	1094	3.78	226.26	0	NA	NA	149	0	1	0	NA	NA	NA	NA	NA	NA	NA	NA	NA
ITS-115	Valdepeñas	VLP	ECO	SO2	Initial	38.8156	-3.39086	Tempranillo	1094	3.78	240.3	0	NA	45	123	0	1.16	0	NA	NA	NA	NA	NA	NA	NA	NA	NA
ITS-203	La Mancha	LM	CONV	Control	Final	39.1832	-2.16989	Tempranillo	NA	3.33	0.34	9.43	13.74	7	13	0.05	2.3	0.23	1.25	0.03	2.15	27.02	3.602	951.972	2.287	0	1.308
ITS-220	La Mancha	LM	CONV	18C	Final	39.1832	-2.16989	Tempranillo	NA	3.35	3.56	7.31	13.82	11	7	0.01	2.28	0.22	1.02	0	1.75	304.502	2.553	272.755	0	0	1.61
ITS-237	La Mancha	LM	CONV	NH4	Final	39.1832	-2.16989	Tempranillo	NA	3.27	0.03	9.95	13.25	12	60	0	1.51	0.19	1.02	0.14	1.43	103.947	9.327	384.812	0.487	4.155	2.8
ITS-255	La Mancha	LM	CONV	SO2	Final	39.1832	-2.16989	Tempranillo	NA	3.35	0.1	8.67	13.75	18	26	0	2.69	0.23	1.52	0.05	1.98	7.495	3.297	437.155	0	0	4.088
ITS-202	La Mancha	LM	ECO	Control	Final	39.0944	-2.3329	Tempranillo	NA	3.59	7.76	9.86	15.99	12	32	2.24	1.42	0.51	0.67	0.13	1.81	26.532	2.168	580.636	1.98	0	1.308
ITS-219	La Mancha	LM	ECO	18C	Final	39.0944	-2.3329	Tempranillo	NA	3.5	0.57	9.17	17.22	13	30	0.02	1.97	0.15	0.43	0.05	1.63	51.266	7.078	600.38	1.015	1.767	4.108
ITS-236	La Mancha	LM	ECO	NH4	Final	39.0944	-2.3329	Tempranillo	NA	3.43	1.07	9.26	16.53	76	76	2.85	1.31	0.31	0.45	0.1	0.89	12.515	1.765	561.512	3.098	2.001	0.825
ITS-254	La Mancha	LM	ECO	SO2	Final	39.0944	-2.3329	Tempranillo	NA	3.62	2.12	9.69	16.41	23	48	0.02	1.73	0.13	1.42	0.06	2.1	4.991	5.02	646.42	0	1.408	5.353
ITS-201	Madrid	M	CONV	Control	Final	40.0997	-3.39033	Tempranillo	NA	3.88	177.55	5.05	7.34	33	30	0.03	1.52	0.47	0.83	0	0.12	67.251	8.766	191.558	0.999	0	0.118
ITS-218	Madrid	M	CONV	18C	Final	40.0997	-3.39033	Tempranillo	NA	4.03	167.57	6.31	8.01	57	24	0.03	1.3	0.67	0.6	0	0.16	210.695	2.542	160.093	0	0	2.205
ITS-235	Madrid	M	CONV	NH4	Final	40.0997	-3.39033	Tempranillo	NA	4.22	168.6	5.01	7.75	232	68	0.04	1.6	0.47	1.06	0	0.04	33.936	23.261	178.186	0	0	1.611
ITS-252	Madrid	M	CONV	SO2	Final	40.0997	-3.39033	Tempranillo	NA	3.76	170.77	6.23	7.61	24	41	0.08	1.21	0.52	0.74	0	0.17	211.181	33.978	332.552	0	0	0
ITS-200	Madrid	M	ECO	Control	Final	40.1161	-3.37238	Tempranillo	NA	3.31	160.78	7.62	7.66	60	16	1.25	0.43	0.63	0.16	0.03	0.35	92.563	2.756	584.43	0	0	2.303
ITS-217	Madrid	M	ECO	18C	Final	40.1161	-3.37238	Tempranillo	NA	3.42	169.57	8.32	6.93	72	12	0.63	0.39	0.58	0.51	0	0.3	315.4	38.64	656.045	0	0	1.245
ITS-234	Madrid	M	ECO	NH4	Final	40.1161	-3.37238	Tempranillo	NA	3.38	152.27	7.88	7.86	232	42	1.68	0.29	0.65	0.1	0	0.24	333.423	103.999	721.678	0	0	1.956
ITS-253	Madrid	M	ECO	SO2	Final	40.1161	-3.37238	Tempranillo	NA	3.65	172.14	7.17	7.08	26	35	0.04	0.88	0.6	0.24	0	0.39	48.865	49.054	443.36	0	0	1.886
ITS-207	Rioja	R1	CONV	Control	Final	42.1389	-1.88431	Tempranillo	NA	3.49	0.18	7.47	14.53	16	25	0.07	1.17	0.37	1.53	0	1.1	34.407	7.349	283.47	0	0	5.303
ITS-224	Rioja	R1	CONV	18C	Final	42.1389	-1.88431	Tempranillo	NA	3.22	114.13	5.88	7.5	69	17	0.03	1.02	0.4	1.07	0	0.18	228.665	103.897	431.137	0	0	2.786
ITS-241	Rioja	R1	CONV	NH4	Final	42.1389	-1.88431	Tempranillo	NA	3.43	103.77	5.41	8.01	230	55	0.4	1.09	0.4	0.86	0	0.31	124.726	36.13	259.259	0	0	1.299
ITS-259	Rioja	R1	CONV	SO2	Final	42.1389	-1.88431	Tempranillo	NA	2.97	72.27	7.52	9.74	28	24	5.27	0.86	0.33	1.35	0.09	0.99	22.264	5.135	640.993	0	0	2.716
ITS-206	Rioja	R1	ECO	Control	Final	42.1353	-1.87112	Tempranillo	NA	3.18	86.5	7.26	9.15	13	23	9.07	1.52	0.29	0.31	0	1.54	9.077	25.494	474.542	0	0	2.265
ITS-223	Rioja	R1	ECO	18C	Final	42.1353	-1.87112	Tempranillo	NA	3.02	77.68	6.33	9.82	18	21	4.38	1.14	0.43	0.57	0	1.67	91.888	33.359	361.807	0	0	0.933
ITS-240	Rioja	R1	ECO	NH4	Final	42.1353	-1.87112	Tempranillo	NA	2.82	93.36	5.8	8.6	107	44	11.61	1.37	0.29	0	0.03	0.1	19.149	32.378	183.081	0	0	2.404
ITS-258	Rioja	R1	ECO	SO2	Final	42.1353	-1.87112	Tempranillo	NA	3.01	80.58	7.09	9.58	0	30	9.04	1.53	0.29	0.48	0	1.6	22.341	38.589	421.16	0	1.017	0.951
ITS-208	Rioja	R2	CONV	Control	Final	42.1406	-1.87815	Tempranillo	NA	3.04	95.89	8.15	9.28	0	23	1.43	1.45	0.3	0.47	0.29	1.12	44.682	19.653	726.114	0	0	3.234
ITS-225	Rioja	R2	CONV	18C	Final	42.1406	-1.87815	Tempranillo	NA	3.12	99.11	5.56	9.74	21	22	7.53	1.49	0.11	0.36	0.06	1.19	31.54	73.372	629.871	0	0	4.767
ITS-242	Rioja	R2	CONV	NH4	Final	42.1406	-1.87815	Tempranillo	NA	2.73	103.22	7.53	8.12	205	54	13.96	1.24	0.26	0	0.14	0.26	12.544	63.478	411.713	0	0.213	1.929
ITS-260	Rioja	R2	CONV	SO2	Final	42.1406	-1.87815	Tempranillo	NA	2.85	35.46	9.26	12.98	15	16	0.05	4.13	0.03	1.02	0.3	1.76	1.204	3.766	445.356	0	1.77	8.206
ITS-209	Rioja	R2	ECO	Control	Final	42.141	-1.8794	Tempranillo	NA	3.17	120.08	7.1	8.29	0	28	8.2	1.16	0.21	0.24	0.22	1.25	41.245	95.567	1191.93	0	4.208	1.769
ITS-226	Rioja	R2	ECO	18C	Final	42.141	-1.8794	Tempranillo	NA	2.98	113.52	6.55	8.36	7	17	2.18	1.32	0.31	0.13	0.17	1.09	51.515	35.574	508.79	0	0.054	4.596
ITS-243	Rioja	R2	ECO	NH4	Final	42.141	-1.8794	Tempranillo	NA	2.87	103.93	6.76	8.04	155	41	9.21	1.22	0.18	0	0.25	0.41	189.24	127.563	1641.59	0	0	0.48
ITS-261	Rioja	R2	ECO	SO2	Final	42.141	-1.8794	Tempranillo	NA	3	106.83	7.46	8.42	11	21	5.73	1.28	0.23	0.37	0.27	1.44	87.611	33.266	735.078	0	2.724	4.793
ITS-211	Rioja	R3A	CONV	Control	Final	42.1399	-1.88165	Tempranillo	NA	3.38	72.05	8.75	11.21	6	24	0.76	1.46	0.25	0.5	0.12	2.21	6.494	0.167	60.238	1.751	2.965	10.063
NA	Rioja	R3A	CONV	18C	Final	42.1399	-1.88165	Tempranillo	NA	NA	NA	NA	NA	NA	NA	NA	NA	NA	NA	NA	NA	57.823	1.012	595.278	17.982	0	16.373
ITS-245	Rioja	R3A	CONV	NH4	Final	42.1399	-1.88165	Tempranillo	NA	3.2	87.13	6.3	9.86	201	35	8.14	1.5	0.32	0	0.15	0.7	5.735	0.932	119.061	17.08	0	5.673
ITS-263	Rioja	R3A	CONV	SO2	Final	42.1399	-1.88165	Tempranillo	NA	3.21	99.06	7.26	8.97	14	16	0.07	2.29	0.27	0.06	0.29	1.59	6.308	0.325	199.098	2.498	3.957	5.181
ITS-210	Rioja	R3A	ECO	Control	Final	42.1234	-1.88446	Tempranillo	NA	2.99	102.05	5.82	8.64	11	25	8.87	1.12	0.24	0.4	0.04	1.05	88.312	114.225	659.006	0	0.28	4.383
ITS-227	Rioja	R3A	ECO	18C	Final	42.1234	-1.88446	Tempranillo	NA	2.98	96.24	6.17	9.1	18	12	9.52	0.99	0.31	0.19	0	1.07	31.54	43.254	491.444	0	0	4.034
ITS-244	Rioja	R3A	ECO	NH4	Final	42.1234	-1.88446	Tempranillo	NA	3.56	92.4	5.59	9.61	227	39	0.72	1.9	0.42	0.64	0	0.33	32.666	10.909	167.204	0	0	3.847
ITS-262	Rioja	R3A	ECO	SO2	Final	42.1234	-1.88446	Tempranillo	NA	2.78	98.5	7.01	8.46	15	22	14.38	1.12	0.28	0	0	1.1	11.828	57.354	373.215	0	0	0.9
ITS-212	Rioja	R3B	CONV	Control	Final	42.14	-1.88213	Tempranillo	NA	3.13	18.56	9.48	13.56	8	19	3.54	1.23	0.55	0.3	0	1.61	23.048	10.844	349.017	0	2.136	11.195
ITS-228	Rioja	R3B	CONV	18C	Final	42.14	-1.88213	Tempranillo	NA	NA	85.24	6.61	NA	8	23	3.62	1.2	0.25	NA	NA	NA	40.551	12.077	336.87	0	0.214	7.421
ITS-246	Rioja	R3B	CONV	NH4	Final	42.14	-1.88213	Tempranillo	NA	2.92	94.94	5.92	8.63	201	52	12.06	1.15	0.22	0	0.07	0.21	35.483	45.585	329.678	0	0.375	2.432
ITS-264	Rioja	R3B	CONV	SO2	Final	42.14	-1.88213	Tempranillo	NA	3.03	90.14	8.11	9.35	12	29	8.11	1.38	0.23	0.86	0.06	1.6	15.244	12.817	283.77	0	1.19	1.5
ITS-213	Rioja	R3B	ECO	Control	Final	42.1223	-1.88562	Tempranillo	NA	3.13	114.52	6.06	7.8	8	19	10.56	1.34	0.24	0.43	0.02	1.32	2.589	12.856	75.697	0	5.916	3.761
ITS-229	Rioja	R3B	ECO	18C	Final	42.1223	-1.88562	Tempranillo	NA	2.93	95.46	5.38	8.71	7	17	5.04	1.24	0.41	0.5	0	1.33	55.912	23.759	399.535	0	1.162	3.611
ITS-247	Rioja	R3B	ECO	NH4	Final	42.1223	-1.88562	Tempranillo	NA	2.79	102.84	5.28	7.79	75	87	11.7	1.17	0.19	0	0.09	0.15	12.616	13.983	175.281	0	0	4.949
ITS-265	Rioja	R3B	ECO	SO2	Final	42.1223	-1.88562	Tempranillo	NA	2.95	104.81	5.75	8.52	10	19	10.02	1.25	0.27	0	0.03	1.05	15.77	44.492	238.253	0	3.478	3.297
ITS-215	Rioja	R3C	CONV	Control	Final	42.14	-1.88247	Tempranillo	NA	3.2	104.65	6.62	8.69	0	23	10.87	1.38	0.2	0.7	0.03	1.51	9.462	0	29.384	0	0	0
ITS-231	Rioja	R3C	CONV	18C	Final	42.14	-1.88247	Tempranillo	NA	3.13	90.72	6.68	9.34	0	9	8.16	1.07	0.27	0.33	0.07	1.44	16.646	24.523	239.537	0	1.872	5.82
ITS-249	Rioja	R3C	CONV	NH4	Final	42.14	-1.88247	Tempranillo	NA	2.88	115.86	6.39	7.85	187	40	16.77	1.22	0.27	0	0.1	0.14	15.77	56.16	243.058	0	1.209	4.177
ITS-267	Rioja	R3C	CONV	SO2	Final	42.14	-1.88247	Tempranillo	NA	3.32	90.53	8.42	9.92	15	14	4.15	1.3	0.24	1.07	0.07	1.83	22.529	2.602	447.629	0	0	10.385
ITS-214	Rioja	R3C	ECO	Control	Final	42.1229	-1.88668	Tempranillo	NA	3.29	94.75	8.84	9.69	0	10	1.35	1.33	0.36	0.97	0.15	1.55	10.842	13.394	321.293	0	1.442	5.558
ITS-230	Rioja	R3C	ECO	18C	Final	42.1229	-1.88668	Tempranillo	NA	3.28	104.39	8.41	9.23	0	23	0.49	1.58	0.4	0.48	0.17	1.39	37.848	39.443	684.066	0	3.012	13.65
ITS-248	Rioja	R3C	ECO	NH4	Final	42.1229	-1.88668	Tempranillo	NA	3.13	102.01	7.92	9.18	133	32	2.58	1.33	0.33	0.25	0.25	0.44	NA	NA	NA	NA	NA	NA
ITS-266	Rioja	R3C	ECO	SO2	Final	42.1229	-1.88668	Tempranillo	NA	3.27	127.78	8.02	7.79	0	27	0.16	1.73	0.35	0.8	0.24	1.21	29.287	35.762	512.529	0	0.616	4.863
ITS-199	Ribera del Guadiana	RdG	CONV	Control	Final	38.7717	-6.12718	Garnacha	NA	3.18	1.28	9.08	13.91	141	140	0.04	0.43	1.19	2.07	0	0.47	6.308	31.001	230.916	0	1.792	12.888
ITS-233	Ribera del Guadiana	RdG	CONV	18C	Final	38.7717	-6.12718	Garnacha	NA	3.22	26.61	8.67	12.39	183	91	0.01	1.09	0.68	2.23	0.06	0.7	19.09	26.789	154.845	0	11.745	6.505
NA	Ribera del Guadiana	RdG	CONV	NH4	Final	38.7717	-6.12718	Garnacha	NA	3.37	1.06	8.72	13.88	233	190	0.01	0.45	0.97	1.69	0	0.26	165.585	40.459	540.049	0	2.258	15.792
ITS-251	Ribera del Guadiana	RdG	CONV	SO2	Final	38.7717	-6.12718	Garnacha	NA	3.21	0.42	8.37	13.78	139	110	0.01	0.42	0.86	1.84	0.05	0.45	68.337	32.928	557.941	0	2.932	9.301
ITS-198	Ribera del Guadiana	RdG	ECO	Control	Final	38.7878	-6.14729	Tempranillo	NA	3.64	69.78	7.87	10.4	8	26	0.54	1.42	0.34	1.59	0.01	1.89	NA	NA	NA	NA	NA	NA
ITS-216	Ribera del Guadiana	RdG	ECO	18C	Final	38.7878	-6.14729	Tempranillo	NA	3.71	59.98	7.94	11.31	10	23	1.45	1.59	0.24	1.39	0	2.06	69.388	48.485	729.745	0	2.224	3.91
ITS-232	Ribera del Guadiana	RdG	ECO	NH4	Final	38.7878	-6.14729	Tempranillo	NA	3.74	64.37	7.31	10.71	222	68	1.85	1.67	0.41	1.37	0.05	0.71	21.027	25.327	159.037	0	0	1.044
ITS-250	Ribera del Guadiana	RdG	ECO	SO2	Final	38.7878	-6.14729	Tempranillo	NA	3.47	71.54	7.6	10.39	12	28	4.77	1.37	0.18	1.61	0.04	2.49	25.232	40.192	886.431	0	0.691	2.372
ITS-205	Valdepeñas	VLP	CONV	Control	Final	38.8151	-3.39101	Tempranillo	NA	3.51	0.02	8.92	11.59	24	34	0	1.75	0.7	1.48	0	1.74	21.027	46.61	971.274	0	2.716	0.403
ITS-222	Valdepeñas	VLP	CONV	18C	Final	38.8151	-3.39101	Tempranillo	NA	3.54	0.19	8.11	12.3	18	21	0.01	2.19	0.14	1.7	0	1.75	25.232	58.204	565.175	0	3.794	1.949
ITS-239	Valdepeñas	VLP	CONV	NH4	Final	38.8151	-3.39101	Tempranillo	NA	3.47	0.02	9.98	11.7	28	72	0.01	1.47	0.59	1.52	0.04	1.3	43.806	50.454	841.75	0	6.396	1.874
ITS-257	Valdepeñas	VLP	CONV	SO2	Final	38.8151	-3.39101	Tempranillo	NA	3.58	0.08	9.66	12.64	11	46	0.02	1.66	0.08	1.59	0.05	1.78	7.885	77.513	1496.52	0	0.744	3.143
ITS-204	Valdepeñas	VLP	ECO	Control	Final	38.8156	-3.39086	Tempranillo	NA	3.51	0.03	9.82	14.71	30	40	0.01	1.38	0.09	1.2	0.06	2.18	33.793	19.053	336.781	0	0	1.162
ITS-221	Valdepeñas	VLP	ECO	18C	Final	38.8156	-3.39086	Tempranillo	NA	3.59	0.18	9.31	14.87	14	27	0.02	1.64	0.07	1.34	0	2.12	34.694	60.996	459.867	0	0	1.461
ITS-238	Valdepeñas	VLP	ECO	NH4	Final	38.8156	-3.39086	Tempranillo	NA	3.47	0.04	9.99	14.32	26	108	0	0.74	0.18	0.96	0.12	1.36	NA	NA	NA	NA	NA	NA
ITS-256	Valdepeñas	VLP	ECO	SO2	Final	38.8156	-3.39086	Tempranillo	NA	3.59	0.13	9.73	14.01	16	50	0.04	1.22	0.12	1.39	0.03	1.74	NA	NA	NA	NA	NA	NA
